# The Amazon River microbiome, a story of humic carbon

**DOI:** 10.1101/2021.07.21.453257

**Authors:** François-Étienne Sylvain, Sidki Bouslama, Aleicia Holland, Nicolas Leroux, Pierre-Luc Mercier, Adalberto Luis Val, Nicolas Derome

**Author notes:** **Corresponding author**: François-Étienne Sylvain. **Competing interests**: The authors declare no competing interests.

## Abstract

The Amazon River basin sustains dramatic hydrochemical gradients defined by three water types: white, clear and black waters. Black waters contain important loads of allochthonous humic dissolved organic carbon (DOC), mostly coming from bacteria-mediated lignin degradation, a process that remains understudied. Here, we identified the main bacterial taxa and functions associated with contrasting Amazonian water types, and shed light on their potential implication in the lignin degradation process. We performed an extensive field bacterioplankton sampling campaign from the three Amazonian water types, and combined our observations to a meta-analysis of 90 Amazonian basin shotgun metagenomes used to build a tailored functional inference database. We showed that the overall quality of DOC is a major driver of bacterioplankton structure, transcriptional activity and functional repertory. We also showed that among the taxa mostly associated to differences between water types, *Polynucleobacter sinensis* particularly stood out, as its abundance and transcriptional activity was strongly correlated to black water environments, and specially to humic DOC concentration. Screening the reference genome of this bacteria, we found genes coding for enzymes implicated in all the main lignin degradation steps, suggesting that this bacteria may play key roles in the carbon cycle processes within the Amazon basin.
