## Supplementary material for "The Amazon River microbiome, a story of humic carbon": Table 1

### Sheet: Sheet1
Site #	Water color	DOC conc.	SAC340	SUVA254	Abs 254/365	% humic DOC	% fulvic DOC	% protein DOC
1	Black	10.93	39.4958	4.53886	3.78922	56.6971	29.5415	13.7614
2	Black	11.671	33.5484	3.68466	3.58333	60.2894	32.6194	7.09118
3	Black	11.38	30.53	3.55902	3.76048	47.1902	30.3395	22.4703
4	Black	9.75653	18.877	2.35656	3.83333	52.3254	40.9678	6.70685
5	Black	7.12894	29.0701	3.36606	4	54.2086	37.2655	8.52598
6	White	6.04449	19.0646	2.15232	4.33333	50.7868	39.7469	9.4663
7	White	7.13	19.0754	1.38592	2.2327	34.6717	36.1986	29.1297
8	White	9.05	11.7069	2.10728	6.44255	37.5458	45.6447	16.8095
9	White	5.73	19.9829	2.57244	4.20566	50.6118	40.4269	8.96125
10	White	7.97	22.1203	3.00595	4.59338	46.186	41.7707	12.0433
11	White	5.73499	20.096	2.6178	3.75	49.0235	39.2773	11.6992
12	White	6.47425	14.238	2.16383	4.66667	43.9341	45.2907	10.7753
13	Clear	4.9	6.08888	1.22377	7.10843	30.617	42.2857	27.0973
14	Clear	2.66209	8.65789	1.8797	5	44.771	38.3018	16.9272
15	Clear	4.56	11.6579	1.94844	5.30937	35.077	44.9664	19.9566
